# GeneSegNet: a deep learning framework for cell segmentation by integrating gene expression and imaging

**DOI:** 10.1101/2022.12.13.520283

**Authors:** Yuxing Wang, Wenguan Wang, Dongfang Liu, Wenpin Hou, Tianfei Zhou, Zhicheng Ji

## Abstract

When analyzing data from in situ RNA detection technologies, cell segmentation is an essential step in identifying cell boundaries, assigning RNA reads to cells, and studying the gene expression and morphological features of cells. We developed a deep-learning-based method, GeneSegNet, that integrates both gene expression and imaging information to perform cell segmentation. GeneSegNet also employs a recursive training strategy to deal with noisy training labels. We show that GeneSegNet significantly improves cell segmentation performances over existing methods that either ignore gene expression information or underutilize imaging information.
