## Supplementary Table 6 for "GeneSegNet: a deep learning framework for cell segmentation by integrating gene expression and imaging"

dataset	method	gene
NSCLC	Baysor	AGR2
NSCLC	Baysor	ANXA2
NSCLC	Baysor	ANXA4
NSCLC	Baysor	APP
NSCLC	Baysor	ARF1
NSCLC	Baysor	B2M
NSCLC	Baysor	BCL2L1
NSCLC	Baysor	BGN
NSCLC	Baysor	CALM2
NSCLC	Baysor	CCND1
NSCLC	Baysor	CD24
NSCLC	Baysor	CD3E
NSCLC	Baysor	CD44
NSCLC	Baysor	CD59
NSCLC	Baysor	CD63
NSCLC	Baysor	CD68
NSCLC	Baysor	CD74
NSCLC	Baysor	CD81
NSCLC	Baysor	CD9
NSCLC	Baysor	CDH1
NSCLC	Baysor	CDKN1A
NSCLC	Baysor	CEACAM6
NSCLC	Baysor	CLDN4
NSCLC	Baysor	COL1A1
NSCLC	Baysor	COL1A2
NSCLC	Baysor	COL3A1
NSCLC	Baysor	COL4A1
NSCLC	Baysor	COL4A2
NSCLC	Baysor	COL6A1
NSCLC	Baysor	COL6A2
NSCLC	Baysor	COL6A3
NSCLC	Baysor	COL9A2
NSCLC	Baysor	COTL1
NSCLC	Baysor	CRIP1
NSCLC	Baysor	CRP
NSCLC	Baysor	CTNNB1
NSCLC	Baysor	CXCL3
NSCLC	Baysor	CXCL5
NSCLC	Baysor	CXCR4
NSCLC	Baysor	DCN
NSCLC	Baysor	DDR1
NSCLC	Baysor	DMBT1
NSCLC	Baysor	DUSP1
NSCLC	Baysor	DUSP5
NSCLC	Baysor	EIF5A
NSCLC	Baysor	EPCAM
NSCLC	Baysor	EPHA2
NSCLC	Baysor	EZR
NSCLC	Baysor	FKBP11
NSCLC	Baysor	FN1
NSCLC	Baysor	FOS
NSCLC	Baysor	GLUL
NSCLC	Baysor	GNLY
NSCLC	Baysor	GPX1
NSCLC	Baysor	GSN
NSCLC	Baysor	GSTP1
NSCLC	Baysor	H4C3
NSCLC	Baysor	HLA-A
NSCLC	Baysor	HLA-B
NSCLC	Baysor	HLA-C
NSCLC	Baysor	HLA-DPA1
NSCLC	Baysor	HLA-DQA1
NSCLC	Baysor	HLA-DQB1
NSCLC	Baysor	HLA-DRA
NSCLC	Baysor	HLA-DRB1
NSCLC	Baysor	HLA-DRB5
NSCLC	Baysor	HLA-E
NSCLC	Baysor	HSP90AA1
NSCLC	Baysor	HSP90AB1
NSCLC	Baysor	HSP90B1
NSCLC	Baysor	HSPA1A
NSCLC	Baysor	HSPA1B
NSCLC	Baysor	HSPB1
NSCLC	Baysor	IER3
NSCLC	Baysor	IFI27
NSCLC	Baysor	IFITM1
NSCLC	Baysor	IFITM3
NSCLC	Baysor	IFNGR2
NSCLC	Baysor	IGFBP7
NSCLC	Baysor	IGHA1
NSCLC	Baysor	IGHG1
NSCLC	Baysor	IGHG2
NSCLC	Baysor	IGKC
NSCLC	Baysor	IL11
NSCLC	Baysor	IL1R1
NSCLC	Baysor	IL32
NSCLC	Baysor	ITGA1
NSCLC	Baysor	ITGA3
NSCLC	Baysor	ITGA6
NSCLC	Baysor	ITGAV
NSCLC	Baysor	ITGB1
NSCLC	Baysor	ITGB4
NSCLC	Baysor	ITGB5
NSCLC	Baysor	ITGB6
NSCLC	Baysor	JAG1
NSCLC	Baysor	JUN
NSCLC	Baysor	JUNB
NSCLC	Baysor	KLF2
NSCLC	Baysor	KRT14
NSCLC	Baysor	KRT17
NSCLC	Baysor	KRT18
NSCLC	Baysor	KRT19
NSCLC	Baysor	KRT7
NSCLC	Baysor	KRT8
NSCLC	Baysor	LDLR
NSCLC	Baysor	LGALS1
NSCLC	Baysor	LGALS3
NSCLC	Baysor	LGALS3BP
NSCLC	Baysor	LUM
NSCLC	Baysor	LYZ
NSCLC	Baysor	MALAT1
NSCLC	Baysor	MGP
NSCLC	Baysor	MIF
NSCLC	Baysor	MMP1
NSCLC	Baysor	MMP2
NSCLC	Baysor	MMP7
NSCLC	Baysor	MT1X
NSCLC	Baysor	MT2A
NSCLC	Baysor	MTRNR2L1
NSCLC	Baysor	MZT2A
NSCLC	Baysor	NDRG1
NSCLC	Baysor	NEAT1
NSCLC	Baysor	NPPC
NSCLC	Baysor	OLFM4
NSCLC	Baysor	PIGR
NSCLC	Baysor	PSAP
NSCLC	Baysor	PTGDR2
NSCLC	Baysor	PTGES3
NSCLC	Baysor	RAC1
NSCLC	Baysor	RAMP1
NSCLC	Baysor	RARA
NSCLC	Baysor	RARRES2
NSCLC	Baysor	RPL21
NSCLC	Baysor	RPL22
NSCLC	Baysor	RPL32
NSCLC	Baysor	RPL34
NSCLC	Baysor	RPL37
NSCLC	Baysor	S100A10
NSCLC	Baysor	S100A4
NSCLC	Baysor	S100A6
NSCLC	Baysor	S100A9
NSCLC	Baysor	S100P
NSCLC	Baysor	SAT1
NSCLC	Baysor	SERPINA1
NSCLC	Baysor	SERPINA3
NSCLC	Baysor	SERPINH1
NSCLC	Baysor	SLC40A1
NSCLC	Baysor	SOD2
NSCLC	Baysor	SOX9
NSCLC	Baysor	SPINK1
NSCLC	Baysor	SQSTM1
NSCLC	Baysor	SRGN
NSCLC	Baysor	STAT3
NSCLC	Baysor	TACSTD2
NSCLC	Baysor	TAGLN
NSCLC	Baysor	THBS1
NSCLC	Baysor	THBS2
NSCLC	Baysor	TIMP1
NSCLC	Baysor	TM4SF1
NSCLC	Baysor	TNFRSF12A
NSCLC	Baysor	TNFRSF1A
NSCLC	Baysor	TPM1
NSCLC	Baysor	TUBB
NSCLC	Baysor	TYK2
NSCLC	Baysor	UBE2C
NSCLC	Baysor	VCAN
NSCLC	Baysor	VEGFA
NSCLC	Baysor	VIM
NSCLC	Baysor	WIF1
NSCLC	Baysor	XBP1
NSCLC	Baysor	YBX3
NSCLC	Baysor	ZFP36
NSCLC	Baysor(prior)	AGR2
NSCLC	Baysor(prior)	ANXA2
NSCLC	Baysor(prior)	ANXA4
NSCLC	Baysor(prior)	APP
NSCLC	Baysor(prior)	ARF1
NSCLC	Baysor(prior)	B2M
NSCLC	Baysor(prior)	BCL2L1
NSCLC	Baysor(prior)	BGN
NSCLC	Baysor(prior)	BTG1
NSCLC	Baysor(prior)	C1QA
NSCLC	Baysor(prior)	C1QC
NSCLC	Baysor(prior)	C9orf16
NSCLC	Baysor(prior)	CALM2
NSCLC	Baysor(prior)	CCND1
NSCLC	Baysor(prior)	CD163
NSCLC	Baysor(prior)	CD24
NSCLC	Baysor(prior)	CD3E
NSCLC	Baysor(prior)	CD44
NSCLC	Baysor(prior)	CD59
NSCLC	Baysor(prior)	CD63
NSCLC	Baysor(prior)	CD68
NSCLC	Baysor(prior)	CD74
NSCLC	Baysor(prior)	CD81
NSCLC	Baysor(prior)	CD9
NSCLC	Baysor(prior)	CDH1
NSCLC	Baysor(prior)	CDKN1A
NSCLC	Baysor(prior)	CEACAM6
NSCLC	Baysor(prior)	CLDN4
NSCLC	Baysor(prior)	COL1A1
NSCLC	Baysor(prior)	COL1A2
NSCLC	Baysor(prior)	COL3A1
NSCLC	Baysor(prior)	COL4A1
NSCLC	Baysor(prior)	COL4A2
NSCLC	Baysor(prior)	COL6A1
NSCLC	Baysor(prior)	COL6A2
NSCLC	Baysor(prior)	COL6A3
NSCLC	Baysor(prior)	COL9A2
NSCLC	Baysor(prior)	COTL1
NSCLC	Baysor(prior)	CRIP1
NSCLC	Baysor(prior)	CRP
NSCLC	Baysor(prior)	CTNNB1
NSCLC	Baysor(prior)	CXCL2
NSCLC	Baysor(prior)	CXCL3
NSCLC	Baysor(prior)	CXCL5
NSCLC	Baysor(prior)	CXCR4
NSCLC	Baysor(prior)	DCN
NSCLC	Baysor(prior)	DDR1
NSCLC	Baysor(prior)	DMBT1
NSCLC	Baysor(prior)	DUSP1
NSCLC	Baysor(prior)	DUSP5
NSCLC	Baysor(prior)	EIF5A
NSCLC	Baysor(prior)	EPCAM
NSCLC	Baysor(prior)	EPHA2
NSCLC	Baysor(prior)	ERBB2
NSCLC	Baysor(prior)	ERBB3
NSCLC	Baysor(prior)	EZR
NSCLC	Baysor(prior)	FKBP11
NSCLC	Baysor(prior)	FN1
NSCLC	Baysor(prior)	FOS
NSCLC	Baysor(prior)	GADD45B
NSCLC	Baysor(prior)	GAS6
NSCLC	Baysor(prior)	GLUL
NSCLC	Baysor(prior)	GNLY
NSCLC	Baysor(prior)	GPX1
NSCLC	Baysor(prior)	GSN
NSCLC	Baysor(prior)	GSTP1
NSCLC	Baysor(prior)	H4C3
NSCLC	Baysor(prior)	HLA-A
NSCLC	Baysor(prior)	HLA-B
NSCLC	Baysor(prior)	HLA-C
NSCLC	Baysor(prior)	HLA-DPA1
NSCLC	Baysor(prior)	HLA-DPB1
NSCLC	Baysor(prior)	HLA-DQA1
NSCLC	Baysor(prior)	HLA-DQB1
NSCLC	Baysor(prior)	HLA-DRA
NSCLC	Baysor(prior)	HLA-DRB1
NSCLC	Baysor(prior)	HLA-DRB5
NSCLC	Baysor(prior)	HLA-E
NSCLC	Baysor(prior)	HSP90AA1
NSCLC	Baysor(prior)	HSP90AB1
NSCLC	Baysor(prior)	HSP90B1
NSCLC	Baysor(prior)	HSPA1A
NSCLC	Baysor(prior)	HSPA1B
NSCLC	Baysor(prior)	HSPB1
NSCLC	Baysor(prior)	IER3
NSCLC	Baysor(prior)	IFI27
NSCLC	Baysor(prior)	IFITM1
NSCLC	Baysor(prior)	IFITM3
NSCLC	Baysor(prior)	IFNGR2
NSCLC	Baysor(prior)	IGFBP7
NSCLC	Baysor(prior)	IGHA1
NSCLC	Baysor(prior)	IGHG1
NSCLC	Baysor(prior)	IGHG2
NSCLC	Baysor(prior)	IGKC
NSCLC	Baysor(prior)	IL11
NSCLC	Baysor(prior)	IL32
NSCLC	Baysor(prior)	IRF3
NSCLC	Baysor(prior)	ITGA1
NSCLC	Baysor(prior)	ITGA3
NSCLC	Baysor(prior)	ITGA6
NSCLC	Baysor(prior)	ITGAV
NSCLC	Baysor(prior)	ITGB1
NSCLC	Baysor(prior)	ITGB4
NSCLC	Baysor(prior)	ITGB5
NSCLC	Baysor(prior)	ITGB6
NSCLC	Baysor(prior)	JAG1
NSCLC	Baysor(prior)	JUN
NSCLC	Baysor(prior)	JUNB
NSCLC	Baysor(prior)	KLF2
NSCLC	Baysor(prior)	KRT1
NSCLC	Baysor(prior)	KRT14
NSCLC	Baysor(prior)	KRT15
NSCLC	Baysor(prior)	KRT17
NSCLC	Baysor(prior)	KRT18
NSCLC	Baysor(prior)	KRT19
NSCLC	Baysor(prior)	KRT7
NSCLC	Baysor(prior)	KRT8
NSCLC	Baysor(prior)	LDLR
NSCLC	Baysor(prior)	LGALS1
NSCLC	Baysor(prior)	LGALS3
NSCLC	Baysor(prior)	LGALS3BP
NSCLC	Baysor(prior)	LYZ
NSCLC	Baysor(prior)	MALAT1
NSCLC	Baysor(prior)	MGP
NSCLC	Baysor(prior)	MIF
NSCLC	Baysor(prior)	MMP1
NSCLC	Baysor(prior)	MMP7
NSCLC	Baysor(prior)	MT1X
NSCLC	Baysor(prior)	MT2A
NSCLC	Baysor(prior)	MTRNR2L1
NSCLC	Baysor(prior)	MZT2A
NSCLC	Baysor(prior)	NDRG1
NSCLC	Baysor(prior)	NEAT1
NSCLC	Baysor(prior)	NPPC
NSCLC	Baysor(prior)	OLFM4
NSCLC	Baysor(prior)	PIGR
NSCLC	Baysor(prior)	PSAP
NSCLC	Baysor(prior)	PTGDR2
NSCLC	Baysor(prior)	PTGES3
NSCLC	Baysor(prior)	RAC1
NSCLC	Baysor(prior)	RAMP1
NSCLC	Baysor(prior)	RARA
NSCLC	Baysor(prior)	RPL21
NSCLC	Baysor(prior)	RPL22
NSCLC	Baysor(prior)	RPL32
NSCLC	Baysor(prior)	RPL34
NSCLC	Baysor(prior)	RPL37
NSCLC	Baysor(prior)	S100A10
NSCLC	Baysor(prior)	S100A4
NSCLC	Baysor(prior)	S100A6
NSCLC	Baysor(prior)	S100A9
NSCLC	Baysor(prior)	S100P
NSCLC	Baysor(prior)	SAT1
NSCLC	Baysor(prior)	SERPINA1
NSCLC	Baysor(prior)	SERPINH1
NSCLC	Baysor(prior)	SFN
NSCLC	Baysor(prior)	SLC40A1
NSCLC	Baysor(prior)	SOD2
NSCLC	Baysor(prior)	SOX9
NSCLC	Baysor(prior)	SPINK1
NSCLC	Baysor(prior)	SQSTM1
NSCLC	Baysor(prior)	SRGN
NSCLC	Baysor(prior)	STAT3
NSCLC	Baysor(prior)	TACSTD2
NSCLC	Baysor(prior)	TAGLN
NSCLC	Baysor(prior)	THBS1
NSCLC	Baysor(prior)	THBS2
NSCLC	Baysor(prior)	TIMP1
NSCLC	Baysor(prior)	TM4SF1
NSCLC	Baysor(prior)	TNFRSF12A
NSCLC	Baysor(prior)	TNFRSF1A
NSCLC	Baysor(prior)	TPM1
NSCLC	Baysor(prior)	TUBB
NSCLC	Baysor(prior)	TUBB4B
NSCLC	Baysor(prior)	TYK2
NSCLC	Baysor(prior)	UBE2C
NSCLC	Baysor(prior)	VCAN
NSCLC	Baysor(prior)	VEGFA
NSCLC	Baysor(prior)	VHL
NSCLC	Baysor(prior)	VIM
NSCLC	Baysor(prior)	WIF1
NSCLC	Baysor(prior)	XBP1
NSCLC	Baysor(prior)	YBX3
NSCLC	Baysor(prior)	ZFP36
NSCLC	Cellpose	AGR2
NSCLC	Cellpose	ANXA2
NSCLC	Cellpose	ANXA4
NSCLC	Cellpose	APP
NSCLC	Cellpose	ARF1
NSCLC	Cellpose	B2M
NSCLC	Cellpose	BAX
NSCLC	Cellpose	BCL2L1
NSCLC	Cellpose	BGN
NSCLC	Cellpose	BTG1
NSCLC	Cellpose	C1QA
NSCLC	Cellpose	C1QB
NSCLC	Cellpose	C1QC
NSCLC	Cellpose	C9orf16
NSCLC	Cellpose	CALM2
NSCLC	Cellpose	CCND1
NSCLC	Cellpose	CD163
NSCLC	Cellpose	CD24
NSCLC	Cellpose	CD276
NSCLC	Cellpose	CD3E
NSCLC	Cellpose	CD44
NSCLC	Cellpose	CD53
NSCLC	Cellpose	CD55
NSCLC	Cellpose	CD59
NSCLC	Cellpose	CD63
NSCLC	Cellpose	CD68
NSCLC	Cellpose	CD74
NSCLC	Cellpose	CD81
NSCLC	Cellpose	CD9
NSCLC	Cellpose	CDH1
NSCLC	Cellpose	CDKN1A
NSCLC	Cellpose	CEACAM6
NSCLC	Cellpose	CFLAR
NSCLC	Cellpose	CLDN4
NSCLC	Cellpose	COL18A1
NSCLC	Cellpose	COL1A1
NSCLC	Cellpose	COL1A2
NSCLC	Cellpose	COL3A1
NSCLC	Cellpose	COL4A1
NSCLC	Cellpose	COL4A2
NSCLC	Cellpose	COL6A1
NSCLC	Cellpose	COL6A2
NSCLC	Cellpose	COL6A3
NSCLC	Cellpose	COL9A2
NSCLC	Cellpose	COTL1
NSCLC	Cellpose	CRIP1
NSCLC	Cellpose	CRP
NSCLC	Cellpose	CTNNB1
NSCLC	Cellpose	CXCL16
NSCLC	Cellpose	CXCL2
NSCLC	Cellpose	CXCL3
NSCLC	Cellpose	CXCL5
NSCLC	Cellpose	CXCR4
NSCLC	Cellpose	CYTOR
NSCLC	Cellpose	DCN
NSCLC	Cellpose	DDR1
NSCLC	Cellpose	DMBT1
NSCLC	Cellpose	DUSP1
NSCLC	Cellpose	DUSP5
NSCLC	Cellpose	EFNA1
NSCLC	Cellpose	EIF5A
NSCLC	Cellpose	EPCAM
NSCLC	Cellpose	EPHA2
NSCLC	Cellpose	EPHB4
NSCLC	Cellpose	ERBB2
NSCLC	Cellpose	ERBB3
NSCLC	Cellpose	EZR
NSCLC	Cellpose	FCGR3A
NSCLC	Cellpose	FKBP11
NSCLC	Cellpose	FN1
NSCLC	Cellpose	FOS
NSCLC	Cellpose	GADD45B
NSCLC	Cellpose	GAS6
NSCLC	Cellpose	GLUL
NSCLC	Cellpose	GNLY
NSCLC	Cellpose	GPNMB
NSCLC	Cellpose	GPX1
NSCLC	Cellpose	GSN
NSCLC	Cellpose	GSTP1
NSCLC	Cellpose	H2AZ1
NSCLC	Cellpose	H4C3
NSCLC	Cellpose	HLA-A
NSCLC	Cellpose	HLA-B
NSCLC	Cellpose	HLA-C
NSCLC	Cellpose	HLA-DPA1
NSCLC	Cellpose	HLA-DPB1
NSCLC	Cellpose	HLA-DQA1
NSCLC	Cellpose	HLA-DQB1
NSCLC	Cellpose	HLA-DRA
NSCLC	Cellpose	HLA-DRB1
NSCLC	Cellpose	HLA-DRB5
NSCLC	Cellpose	HLA-E
NSCLC	Cellpose	HMGB2
NSCLC	Cellpose	HSP90AA1
NSCLC	Cellpose	HSP90AB1
NSCLC	Cellpose	HSP90B1
NSCLC	Cellpose	HSPA1A
NSCLC	Cellpose	HSPA1B
NSCLC	Cellpose	HSPB1
NSCLC	Cellpose	IER3
NSCLC	Cellpose	IFI27
NSCLC	Cellpose	IFITM1
NSCLC	Cellpose	IFITM3
NSCLC	Cellpose	IFNGR1
NSCLC	Cellpose	IFNGR2
NSCLC	Cellpose	IGFBP7
NSCLC	Cellpose	IGHA1
NSCLC	Cellpose	IGHG1
NSCLC	Cellpose	IGHG2
NSCLC	Cellpose	IGHM
NSCLC	Cellpose	IGKC
NSCLC	Cellpose	IL11
NSCLC	Cellpose	IL13RA1
NSCLC	Cellpose	IL15RA
NSCLC	Cellpose	IL1R1
NSCLC	Cellpose	IL32
NSCLC	Cellpose	IL4R
NSCLC	Cellpose	INSR
NSCLC	Cellpose	IRF3
NSCLC	Cellpose	ITGA1
NSCLC	Cellpose	ITGA3
NSCLC	Cellpose	ITGA6
NSCLC	Cellpose	ITGAV
NSCLC	Cellpose	ITGB1
NSCLC	Cellpose	ITGB4
NSCLC	Cellpose	ITGB5
NSCLC	Cellpose	ITGB6
NSCLC	Cellpose	JAG1
NSCLC	Cellpose	JAK1
NSCLC	Cellpose	JUN
NSCLC	Cellpose	JUNB
NSCLC	Cellpose	KLF2
NSCLC	Cellpose	KRT1
NSCLC	Cellpose	KRT14
NSCLC	Cellpose	KRT15
NSCLC	Cellpose	KRT17
NSCLC	Cellpose	KRT18
NSCLC	Cellpose	KRT19
NSCLC	Cellpose	KRT7
NSCLC	Cellpose	KRT8
NSCLC	Cellpose	LDLR
NSCLC	Cellpose	LGALS1
NSCLC	Cellpose	LGALS3
NSCLC	Cellpose	LGALS3BP
NSCLC	Cellpose	LMNA
NSCLC	Cellpose	LTB
NSCLC	Cellpose	LUM
NSCLC	Cellpose	LYZ
NSCLC	Cellpose	MALAT1
NSCLC	Cellpose	MAPK14
NSCLC	Cellpose	MGP
NSCLC	Cellpose	MIF
NSCLC	Cellpose	MMP1
NSCLC	Cellpose	MMP2
NSCLC	Cellpose	MMP7
NSCLC	Cellpose	MT1X
NSCLC	Cellpose	MT2A
NSCLC	Cellpose	MTRNR2L1
NSCLC	Cellpose	MZT2A
NSCLC	Cellpose	NDRG1
NSCLC	Cellpose	NEAT1
NSCLC	Cellpose	NPPC
NSCLC	Cellpose	OLFM4
NSCLC	Cellpose	PIGR
NSCLC	Cellpose	PSAP
NSCLC	Cellpose	PTGDR2
NSCLC	Cellpose	PTGES3
NSCLC	Cellpose	RAC1
NSCLC	Cellpose	RAMP1
NSCLC	Cellpose	RARA
NSCLC	Cellpose	RARRES2
NSCLC	Cellpose	RGCC
NSCLC	Cellpose	RGS1
NSCLC	Cellpose	RGS2
NSCLC	Cellpose	RPL21
NSCLC	Cellpose	RPL22
NSCLC	Cellpose	RPL32
NSCLC	Cellpose	RPL34
NSCLC	Cellpose	RPL37
NSCLC	Cellpose	S100A10
NSCLC	Cellpose	S100A4
NSCLC	Cellpose	S100A6
NSCLC	Cellpose	S100A9
NSCLC	Cellpose	S100P
NSCLC	Cellpose	SAT1
NSCLC	Cellpose	SERPINA1
NSCLC	Cellpose	SERPINH1
NSCLC	Cellpose	SFN
NSCLC	Cellpose	SLC40A1
NSCLC	Cellpose	SOD1
NSCLC	Cellpose	SOD2
NSCLC	Cellpose	SOX9
NSCLC	Cellpose	SPINK1
NSCLC	Cellpose	SQSTM1
NSCLC	Cellpose	SRGN
NSCLC	Cellpose	STAT3
NSCLC	Cellpose	TACSTD2
NSCLC	Cellpose	TAGLN
NSCLC	Cellpose	TGFBR2
NSCLC	Cellpose	THBS1
NSCLC	Cellpose	THBS2
NSCLC	Cellpose	TIMP1
NSCLC	Cellpose	TM4SF1
NSCLC	Cellpose	TNFRSF12A
NSCLC	Cellpose	TNFRSF1A
NSCLC	Cellpose	TPM1
NSCLC	Cellpose	TPM2
NSCLC	Cellpose	TUBB
NSCLC	Cellpose	TUBB4B
NSCLC	Cellpose	TYK2
NSCLC	Cellpose	UBE2C
NSCLC	Cellpose	VCAN
NSCLC	Cellpose	VEGFA
NSCLC	Cellpose	VHL
NSCLC	Cellpose	VIM
NSCLC	Cellpose	WIF1
NSCLC	Cellpose	XBP1
NSCLC	Cellpose	YBX3
NSCLC	Cellpose	ZFP36
NSCLC	GeneSegNet	AGR2
NSCLC	GeneSegNet	ANXA2
NSCLC	GeneSegNet	ANXA4
NSCLC	GeneSegNet	APP
NSCLC	GeneSegNet	ARF1
NSCLC	GeneSegNet	ATG12
NSCLC	GeneSegNet	B2M
NSCLC	GeneSegNet	BAX
NSCLC	GeneSegNet	BCL2L1
NSCLC	GeneSegNet	BGN
NSCLC	GeneSegNet	BTG1
NSCLC	GeneSegNet	C1QA
NSCLC	GeneSegNet	C1QB
NSCLC	GeneSegNet	C1QC
NSCLC	GeneSegNet	C9orf16
NSCLC	GeneSegNet	CALD1
NSCLC	GeneSegNet	CALM2
NSCLC	GeneSegNet	CALM3
NSCLC	GeneSegNet	CCND1
NSCLC	GeneSegNet	CD14
NSCLC	GeneSegNet	CD163
NSCLC	GeneSegNet	CD24
NSCLC	GeneSegNet	CD276
NSCLC	GeneSegNet	CD3E
NSCLC	GeneSegNet	CD44
NSCLC	GeneSegNet	CD53
NSCLC	GeneSegNet	CD55
NSCLC	GeneSegNet	CD59
NSCLC	GeneSegNet	CD63
NSCLC	GeneSegNet	CD68
NSCLC	GeneSegNet	CD74
NSCLC	GeneSegNet	CD81
NSCLC	GeneSegNet	CD9
NSCLC	GeneSegNet	CDH1
NSCLC	GeneSegNet	CDKN1A
NSCLC	GeneSegNet	CEACAM6
NSCLC	GeneSegNet	CFD
NSCLC	GeneSegNet	CFLAR
NSCLC	GeneSegNet	CLDN4
NSCLC	GeneSegNet	COL18A1
NSCLC	GeneSegNet	COL1A1
NSCLC	GeneSegNet	COL1A2
NSCLC	GeneSegNet	COL3A1
NSCLC	GeneSegNet	COL4A1
NSCLC	GeneSegNet	COL4A2
NSCLC	GeneSegNet	COL6A1
NSCLC	GeneSegNet	COL6A2
NSCLC	GeneSegNet	COL6A3
NSCLC	GeneSegNet	COL9A2
NSCLC	GeneSegNet	COTL1
NSCLC	GeneSegNet	CRIP1
NSCLC	GeneSegNet	CRP
NSCLC	GeneSegNet	CTNNB1
NSCLC	GeneSegNet	CXCL16
NSCLC	GeneSegNet	CXCL2
NSCLC	GeneSegNet	CXCL3
NSCLC	GeneSegNet	CXCL5
NSCLC	GeneSegNet	CXCR4
NSCLC	GeneSegNet	CYTOR
NSCLC	GeneSegNet	DCN
NSCLC	GeneSegNet	DDR1
NSCLC	GeneSegNet	DMBT1
NSCLC	GeneSegNet	DUSP1
NSCLC	GeneSegNet	DUSP5
NSCLC	GeneSegNet	EFNA1
NSCLC	GeneSegNet	EIF5A
NSCLC	GeneSegNet	EPCAM
NSCLC	GeneSegNet	EPHA2
NSCLC	GeneSegNet	EPHB4
NSCLC	GeneSegNet	ERBB2
NSCLC	GeneSegNet	ERBB3
NSCLC	GeneSegNet	EZR
NSCLC	GeneSegNet	FCGR3A
NSCLC	GeneSegNet	FKBP11
NSCLC	GeneSegNet	FN1
NSCLC	GeneSegNet	FOS
NSCLC	GeneSegNet	GADD45B
NSCLC	GeneSegNet	GAS6
NSCLC	GeneSegNet	GLUL
NSCLC	GeneSegNet	GNLY
NSCLC	GeneSegNet	GPNMB
NSCLC	GeneSegNet	GPX1
NSCLC	GeneSegNet	GSN
NSCLC	GeneSegNet	GSTP1
NSCLC	GeneSegNet	H2AZ1
NSCLC	GeneSegNet	H4C3
NSCLC	GeneSegNet	HLA-A
NSCLC	GeneSegNet	HLA-B
NSCLC	GeneSegNet	HLA-C
NSCLC	GeneSegNet	HLA-DPA1
NSCLC	GeneSegNet	HLA-DPB1
NSCLC	GeneSegNet	HLA-DQA1
NSCLC	GeneSegNet	HLA-DQB1
NSCLC	GeneSegNet	HLA-DRA
NSCLC	GeneSegNet	HLA-DRB1
NSCLC	GeneSegNet	HLA-DRB5
NSCLC	GeneSegNet	HLA-E
NSCLC	GeneSegNet	HMGB2
NSCLC	GeneSegNet	HSP90AA1
NSCLC	GeneSegNet	HSP90AB1
NSCLC	GeneSegNet	HSP90B1
NSCLC	GeneSegNet	HSPA1A
NSCLC	GeneSegNet	HSPA1B
NSCLC	GeneSegNet	HSPB1
NSCLC	GeneSegNet	IER3
NSCLC	GeneSegNet	IFI27
NSCLC	GeneSegNet	IFITM1
NSCLC	GeneSegNet	IFITM3
NSCLC	GeneSegNet	IFNGR1
NSCLC	GeneSegNet	IFNGR2
NSCLC	GeneSegNet	IGFBP5
NSCLC	GeneSegNet	IGFBP7
NSCLC	GeneSegNet	IGHA1
NSCLC	GeneSegNet	IGHG1
NSCLC	GeneSegNet	IGHG2
NSCLC	GeneSegNet	IGHM
NSCLC	GeneSegNet	IGKC
NSCLC	GeneSegNet	IL11
NSCLC	GeneSegNet	IL13RA1
NSCLC	GeneSegNet	IL15RA
NSCLC	GeneSegNet	IL1R1
NSCLC	GeneSegNet	IL32
NSCLC	GeneSegNet	IL4R
NSCLC	GeneSegNet	IL6ST
NSCLC	GeneSegNet	INSR
NSCLC	GeneSegNet	IRF3
NSCLC	GeneSegNet	ITGA1
NSCLC	GeneSegNet	ITGA3
NSCLC	GeneSegNet	ITGA6
NSCLC	GeneSegNet	ITGAV
NSCLC	GeneSegNet	ITGB1
NSCLC	GeneSegNet	ITGB4
NSCLC	GeneSegNet	ITGB5
NSCLC	GeneSegNet	ITGB6
NSCLC	GeneSegNet	JAG1
NSCLC	GeneSegNet	JAK1
NSCLC	GeneSegNet	JUN
NSCLC	GeneSegNet	JUNB
NSCLC	GeneSegNet	KLF2
NSCLC	GeneSegNet	KRT1
NSCLC	GeneSegNet	KRT14
NSCLC	GeneSegNet	KRT15
NSCLC	GeneSegNet	KRT16
NSCLC	GeneSegNet	KRT17
NSCLC	GeneSegNet	KRT18
NSCLC	GeneSegNet	KRT19
NSCLC	GeneSegNet	KRT7
NSCLC	GeneSegNet	KRT8
NSCLC	GeneSegNet	LDLR
NSCLC	GeneSegNet	LGALS1
NSCLC	GeneSegNet	LGALS3
NSCLC	GeneSegNet	LGALS3BP
NSCLC	GeneSegNet	LMNA
NSCLC	GeneSegNet	LTB
NSCLC	GeneSegNet	LTF
NSCLC	GeneSegNet	LUM
NSCLC	GeneSegNet	LYZ
NSCLC	GeneSegNet	MALAT1
NSCLC	GeneSegNet	MAPK14
NSCLC	GeneSegNet	MGP
NSCLC	GeneSegNet	MIF
NSCLC	GeneSegNet	MMP1
NSCLC	GeneSegNet	MMP2
NSCLC	GeneSegNet	MMP7
NSCLC	GeneSegNet	MT1X
NSCLC	GeneSegNet	MT2A
NSCLC	GeneSegNet	MTRNR2L1
NSCLC	GeneSegNet	MZT2A
NSCLC	GeneSegNet	NDRG1
NSCLC	GeneSegNet	NEAT1
NSCLC	GeneSegNet	NFKBIA
NSCLC	GeneSegNet	NPPC
NSCLC	GeneSegNet	OLFM4
NSCLC	GeneSegNet	PIGR
NSCLC	GeneSegNet	PSAP
NSCLC	GeneSegNet	PTGDR2
NSCLC	GeneSegNet	PTGES3
NSCLC	GeneSegNet	RAC1
NSCLC	GeneSegNet	RAMP1
NSCLC	GeneSegNet	RARA
NSCLC	GeneSegNet	RARRES2
NSCLC	GeneSegNet	RGCC
NSCLC	GeneSegNet	RGS1
NSCLC	GeneSegNet	RGS2
NSCLC	GeneSegNet	RPL21
NSCLC	GeneSegNet	RPL22
NSCLC	GeneSegNet	RPL32
NSCLC	GeneSegNet	RPL34
NSCLC	GeneSegNet	RPL37
NSCLC	GeneSegNet	S100A10
NSCLC	GeneSegNet	S100A4
NSCLC	GeneSegNet	S100A6
NSCLC	GeneSegNet	S100A9
NSCLC	GeneSegNet	S100P
NSCLC	GeneSegNet	SAT1
NSCLC	GeneSegNet	SERPINA1
NSCLC	GeneSegNet	SERPINH1
NSCLC	GeneSegNet	SFN
NSCLC	GeneSegNet	SLC40A1
NSCLC	GeneSegNet	SOD1
NSCLC	GeneSegNet	SOD2
NSCLC	GeneSegNet	SOX9
NSCLC	GeneSegNet	SPINK1
NSCLC	GeneSegNet	SQSTM1
NSCLC	GeneSegNet	SRGN
NSCLC	GeneSegNet	STAT3
NSCLC	GeneSegNet	TACSTD2
NSCLC	GeneSegNet	TAGLN
NSCLC	GeneSegNet	TGFBR2
NSCLC	GeneSegNet	THBS1
NSCLC	GeneSegNet	THBS2
NSCLC	GeneSegNet	TIMP1
NSCLC	GeneSegNet	TM4SF1
NSCLC	GeneSegNet	TNFRSF12A
NSCLC	GeneSegNet	TNFRSF1A
NSCLC	GeneSegNet	TPM1
NSCLC	GeneSegNet	TPM2
NSCLC	GeneSegNet	TUBB
NSCLC	GeneSegNet	TUBB4B
NSCLC	GeneSegNet	TYK2
NSCLC	GeneSegNet	UBE2C
NSCLC	GeneSegNet	VCAN
NSCLC	GeneSegNet	VEGFA
NSCLC	GeneSegNet	VHL
NSCLC	GeneSegNet	VIM
NSCLC	GeneSegNet	WIF1
NSCLC	GeneSegNet	XBP1
NSCLC	GeneSegNet	YBX3
NSCLC	GeneSegNet	ZFP36
NSCLC	JSTA	AGR2
NSCLC	JSTA	ANXA2
NSCLC	JSTA	ANXA4
NSCLC	JSTA	APP
NSCLC	JSTA	ARF1
NSCLC	JSTA	B2M
NSCLC	JSTA	BCL2L1
NSCLC	JSTA	BGN
NSCLC	JSTA	BTG1
NSCLC	JSTA	C1QC
NSCLC	JSTA	CALM2
NSCLC	JSTA	CCND1
NSCLC	JSTA	CD163
NSCLC	JSTA	CD24
NSCLC	JSTA	CD3E
NSCLC	JSTA	CD44
NSCLC	JSTA	CD59
NSCLC	JSTA	CD63
NSCLC	JSTA	CD68
NSCLC	JSTA	CD74
NSCLC	JSTA	CD81
NSCLC	JSTA	CD9
NSCLC	JSTA	CDH1
NSCLC	JSTA	CDKN1A
NSCLC	JSTA	CEACAM6
NSCLC	JSTA	CLDN4
NSCLC	JSTA	COL18A1
NSCLC	JSTA	COL1A1
NSCLC	JSTA	COL1A2
NSCLC	JSTA	COL3A1
NSCLC	JSTA	COL4A1
NSCLC	JSTA	COL4A2
NSCLC	JSTA	COL6A1
NSCLC	JSTA	COL6A2
NSCLC	JSTA	COL6A3
NSCLC	JSTA	COL9A2
NSCLC	JSTA	COTL1
NSCLC	JSTA	CRP
NSCLC	JSTA	CTNNB1
NSCLC	JSTA	CXCL2
NSCLC	JSTA	CXCL3
NSCLC	JSTA	CXCL5
NSCLC	JSTA	CXCR4
NSCLC	JSTA	DDR1
NSCLC	JSTA	DMBT1
NSCLC	JSTA	DUSP1
NSCLC	JSTA	DUSP5
NSCLC	JSTA	EIF5A
NSCLC	JSTA	EPCAM
NSCLC	JSTA	EPHA2
NSCLC	JSTA	EPHB4
NSCLC	JSTA	ERBB2
NSCLC	JSTA	ERBB3
NSCLC	JSTA	EZR
NSCLC	JSTA	FKBP11
NSCLC	JSTA	FN1
NSCLC	JSTA	FOS
NSCLC	JSTA	GADD45B
NSCLC	JSTA	GAS6
NSCLC	JSTA	GLUL
NSCLC	JSTA	GNLY
NSCLC	JSTA	GPX1
NSCLC	JSTA	GSN
NSCLC	JSTA	GSTP1
NSCLC	JSTA	H4C3
NSCLC	JSTA	HLA-A
NSCLC	JSTA	HLA-B
NSCLC	JSTA	HLA-C
NSCLC	JSTA	HLA-DPA1
NSCLC	JSTA	HLA-DPB1
NSCLC	JSTA	HLA-DQA1
NSCLC	JSTA	HLA-DQB1
NSCLC	JSTA	HLA-DRA
NSCLC	JSTA	HLA-DRB1
NSCLC	JSTA	HLA-DRB5
NSCLC	JSTA	HLA-E
NSCLC	JSTA	HSP90AA1
NSCLC	JSTA	HSP90AB1
NSCLC	JSTA	HSP90B1
NSCLC	JSTA	HSPA1A
NSCLC	JSTA	HSPA1B
NSCLC	JSTA	HSPB1
NSCLC	JSTA	IER3
NSCLC	JSTA	IFI27
NSCLC	JSTA	IFITM3
NSCLC	JSTA	IFNGR1
NSCLC	JSTA	IGFBP7
NSCLC	JSTA	IGHA1
NSCLC	JSTA	IGHG1
NSCLC	JSTA	IGHG2
NSCLC	JSTA	IGKC
NSCLC	JSTA	IL11
NSCLC	JSTA	IL15RA
NSCLC	JSTA	IL32
NSCLC	JSTA	IL4R
NSCLC	JSTA	INSR
NSCLC	JSTA	IRF3
NSCLC	JSTA	ITGA1
NSCLC	JSTA	ITGA3
NSCLC	JSTA	ITGA6
NSCLC	JSTA	ITGAV
NSCLC	JSTA	ITGB1
NSCLC	JSTA	ITGB4
NSCLC	JSTA	ITGB6
NSCLC	JSTA	JAG1
NSCLC	JSTA	JUN
NSCLC	JSTA	JUNB
NSCLC	JSTA	KLF2
NSCLC	JSTA	KRT1
NSCLC	JSTA	KRT14
NSCLC	JSTA	KRT15
NSCLC	JSTA	KRT17
NSCLC	JSTA	KRT18
NSCLC	JSTA	KRT19
NSCLC	JSTA	KRT7
NSCLC	JSTA	KRT8
NSCLC	JSTA	LDLR
NSCLC	JSTA	LGALS1
NSCLC	JSTA	LGALS3
NSCLC	JSTA	LGALS3BP
NSCLC	JSTA	LYZ
NSCLC	JSTA	MALAT1
NSCLC	JSTA	MGP
NSCLC	JSTA	MIF
NSCLC	JSTA	MMP1
NSCLC	JSTA	MMP7
NSCLC	JSTA	MT2A
NSCLC	JSTA	MTRNR2L1
NSCLC	JSTA	MZT2A
NSCLC	JSTA	NDRG1
NSCLC	JSTA	NEAT1
NSCLC	JSTA	NPPC
NSCLC	JSTA	OLFM4
NSCLC	JSTA	PIGR
NSCLC	JSTA	PSAP
NSCLC	JSTA	PTGDR2
NSCLC	JSTA	PTGES3
NSCLC	JSTA	RAC1
NSCLC	JSTA	RAMP1
NSCLC	JSTA	RARA
NSCLC	JSTA	RPL21
NSCLC	JSTA	RPL22
NSCLC	JSTA	RPL34
NSCLC	JSTA	RPL37
NSCLC	JSTA	S100A10
NSCLC	JSTA	S100A6
NSCLC	JSTA	S100A9
NSCLC	JSTA	S100P
NSCLC	JSTA	SAT1
NSCLC	JSTA	SERPINA1
NSCLC	JSTA	SLC40A1
NSCLC	JSTA	SOD2
NSCLC	JSTA	SOX9
NSCLC	JSTA	SPINK1
NSCLC	JSTA	SQSTM1
NSCLC	JSTA	SRGN
NSCLC	JSTA	STAT3
NSCLC	JSTA	TACSTD2
NSCLC	JSTA	TAGLN
NSCLC	JSTA	THBS1
NSCLC	JSTA	THBS2
NSCLC	JSTA	TIMP1
NSCLC	JSTA	TM4SF1
NSCLC	JSTA	TNFRSF12A
NSCLC	JSTA	TNFRSF1A
NSCLC	JSTA	TPM1
NSCLC	JSTA	TPM2
NSCLC	JSTA	TUBB
NSCLC	JSTA	TUBB4B
NSCLC	JSTA	TYK2
NSCLC	JSTA	VCAN
NSCLC	JSTA	VEGFA
NSCLC	JSTA	VHL
NSCLC	JSTA	VIM
NSCLC	JSTA	WIF1
NSCLC	JSTA	XBP1
NSCLC	JSTA	YBX3
NSCLC	JSTA	ZFP36
NSCLC	watershed	ANXA1
NSCLC	watershed	ANXA2
NSCLC	watershed	ANXA4
NSCLC	watershed	APP
NSCLC	watershed	ARF1
NSCLC	watershed	ARHGDIB
NSCLC	watershed	ATG12
NSCLC	watershed	B2M
NSCLC	watershed	BAX
NSCLC	watershed	BCL2
NSCLC	watershed	BCL2L1
NSCLC	watershed	BGN
NSCLC	watershed	BTG1
NSCLC	watershed	C11orf96
NSCLC	watershed	C1QA
NSCLC	watershed	C1QC
NSCLC	watershed	C9orf16
NSCLC	watershed	CALD1
NSCLC	watershed	CALM2
NSCLC	watershed	CALM3
NSCLC	watershed	CASP8
NSCLC	watershed	CCL19
NSCLC	watershed	CCL21
NSCLC	watershed	CCL5
NSCLC	watershed	CCND1
NSCLC	watershed	CD14
NSCLC	watershed	CD163
NSCLC	watershed	CD164
NSCLC	watershed	CD2
NSCLC	watershed	CD24
NSCLC	watershed	CD27
NSCLC	watershed	CD276
NSCLC	watershed	CD37
NSCLC	watershed	CD3E
NSCLC	watershed	CD44
NSCLC	watershed	CD47
NSCLC	watershed	CD48
NSCLC	watershed	CD52
NSCLC	watershed	CD53
NSCLC	watershed	CD55
NSCLC	watershed	CD58
NSCLC	watershed	CD59
NSCLC	watershed	CD63
NSCLC	watershed	CD68
NSCLC	watershed	CD69
NSCLC	watershed	CD74
NSCLC	watershed	CD79A
NSCLC	watershed	CD81
NSCLC	watershed	CD83
NSCLC	watershed	CD9
NSCLC	watershed	CDH1
NSCLC	watershed	CDKN1A
NSCLC	watershed	CEACAM6
NSCLC	watershed	CFD
NSCLC	watershed	CFLAR
NSCLC	watershed	CIITA
NSCLC	watershed	CLDN4
NSCLC	watershed	COL18A1
NSCLC	watershed	COL1A1
NSCLC	watershed	COL1A2
NSCLC	watershed	COL27A1
NSCLC	watershed	COL3A1
NSCLC	watershed	COL4A1
NSCLC	watershed	COL4A2
NSCLC	watershed	COL6A1
NSCLC	watershed	COL6A2
NSCLC	watershed	COL6A3
NSCLC	watershed	COL9A2
NSCLC	watershed	COTL1
NSCLC	watershed	CRIP1
NSCLC	watershed	CRP
NSCLC	watershed	CSF2RA
NSCLC	watershed	CSK
NSCLC	watershed	CTNNB1
NSCLC	watershed	CTSG
NSCLC	watershed	CX3CL1
NSCLC	watershed	CXCL16
NSCLC	watershed	CXCL2
NSCLC	watershed	CXCL3
NSCLC	watershed	CXCL5
NSCLC	watershed	CXCL8
NSCLC	watershed	CXCR4
NSCLC	watershed	CYTOR
NSCLC	watershed	DCN
NSCLC	watershed	DDR1
NSCLC	watershed	DUSP1
NSCLC	watershed	DUSP2
NSCLC	watershed	DUSP5
NSCLC	watershed	DUSP6
NSCLC	watershed	EFNA1
NSCLC	watershed	EIF5A
NSCLC	watershed	EMP3
NSCLC	watershed	ENG
NSCLC	watershed	ENTPD1
NSCLC	watershed	EPCAM
NSCLC	watershed	EPHA2
NSCLC	watershed	EPHB4
NSCLC	watershed	ERBB2
NSCLC	watershed	ERBB3
NSCLC	watershed	ETS1
NSCLC	watershed	EZR
NSCLC	watershed	FABP5
NSCLC	watershed	FCGR3A
NSCLC	watershed	FKBP11
NSCLC	watershed	FN1
NSCLC	watershed	FOS
NSCLC	watershed	FYB1
NSCLC	watershed	FYN
NSCLC	watershed	GADD45B
NSCLC	watershed	GAS6
NSCLC	watershed	GLUL
NSCLC	watershed	GNLY
NSCLC	watershed	GPR183
NSCLC	watershed	GPX1
NSCLC	watershed	GPX3
NSCLC	watershed	GSN
NSCLC	watershed	GSTP1
NSCLC	watershed	H2AZ1
NSCLC	watershed	H4C3
NSCLC	watershed	HCST
NSCLC	watershed	HDAC1
NSCLC	watershed	HLA-A
NSCLC	watershed	HLA-B
NSCLC	watershed	HLA-C
NSCLC	watershed	HLA-DPA1
NSCLC	watershed	HLA-DPB1
NSCLC	watershed	HLA-DQA1
NSCLC	watershed	HLA-DQB1
NSCLC	watershed	HLA-DRA
NSCLC	watershed	HLA-DRB1
NSCLC	watershed	HLA-DRB5
NSCLC	watershed	HLA-E
NSCLC	watershed	HMGB2
NSCLC	watershed	HSP90AA1
NSCLC	watershed	HSP90AB1
NSCLC	watershed	HSP90B1
NSCLC	watershed	HSPA1A
NSCLC	watershed	HSPA1B
NSCLC	watershed	HSPB1
NSCLC	watershed	ICAM3
NSCLC	watershed	IER3
NSCLC	watershed	IFI27
NSCLC	watershed	IFITM1
NSCLC	watershed	IFITM3
NSCLC	watershed	IFNAR2
NSCLC	watershed	IFNGR1
NSCLC	watershed	IFNGR2
NSCLC	watershed	IGFBP5
NSCLC	watershed	IGFBP7
NSCLC	watershed	IGHA1
NSCLC	watershed	IGHG1
NSCLC	watershed	IGHG2
NSCLC	watershed	IGHM
NSCLC	watershed	IGKC
NSCLC	watershed	IL10RA
NSCLC	watershed	IL10RB
NSCLC	watershed	IL11
NSCLC	watershed	IL13RA1
NSCLC	watershed	IL15RA
NSCLC	watershed	IL16
NSCLC	watershed	IL1R1
NSCLC	watershed	IL2RG
NSCLC	watershed	IL32
NSCLC	watershed	IL4R
NSCLC	watershed	IL6ST
NSCLC	watershed	IL7R
NSCLC	watershed	INSR
NSCLC	watershed	IRF3
NSCLC	watershed	ITGA1
NSCLC	watershed	ITGA3
NSCLC	watershed	ITGA5
NSCLC	watershed	ITGA6
NSCLC	watershed	ITGAV
NSCLC	watershed	ITGB1
NSCLC	watershed	ITGB2
NSCLC	watershed	ITGB4
NSCLC	watershed	ITGB5
NSCLC	watershed	ITGB6
NSCLC	watershed	JAG1
NSCLC	watershed	JAK1
NSCLC	watershed	JCHAIN
NSCLC	watershed	JUN
NSCLC	watershed	JUNB
NSCLC	watershed	KLF2
NSCLC	watershed	KRT1
NSCLC	watershed	KRT14
NSCLC	watershed	KRT15
NSCLC	watershed	KRT16
NSCLC	watershed	KRT17
NSCLC	watershed	KRT18
NSCLC	watershed	KRT19
NSCLC	watershed	KRT7
NSCLC	watershed	KRT8
NSCLC	watershed	LDLR
NSCLC	watershed	LGALS1
NSCLC	watershed	LGALS3
NSCLC	watershed	LGALS3BP
NSCLC	watershed	LIF
NSCLC	watershed	LTB
NSCLC	watershed	LUM
NSCLC	watershed	LYZ
NSCLC	watershed	MAF
NSCLC	watershed	MALAT1
NSCLC	watershed	MAPK14
NSCLC	watershed	MGP
NSCLC	watershed	MIF
NSCLC	watershed	MMP1
NSCLC	watershed	MMP2
NSCLC	watershed	MMP7
NSCLC	watershed	MS4A1
NSCLC	watershed	MT1X
NSCLC	watershed	MT2A
NSCLC	watershed	MTRNR2L1
NSCLC	watershed	MX1
NSCLC	watershed	MZT2A
NSCLC	watershed	NDRG1
NSCLC	watershed	NEAT1
NSCLC	watershed	NFKBIA
NSCLC	watershed	NLRC5
NSCLC	watershed	NPPC
NSCLC	watershed	NR1H2
NSCLC	watershed	OLFM4
NSCLC	watershed	PECAM1
NSCLC	watershed	PIGR
NSCLC	watershed	PSAP
NSCLC	watershed	PTGDR2
NSCLC	watershed	PTGDS
NSCLC	watershed	PTGES2
NSCLC	watershed	PTGES3
NSCLC	watershed	PTPRC
NSCLC	watershed	PTPRCAP
NSCLC	watershed	RAC1
NSCLC	watershed	RAC2
NSCLC	watershed	RAMP1
NSCLC	watershed	RARA
NSCLC	watershed	RARRES2
NSCLC	watershed	RBPJ
NSCLC	watershed	RGCC
NSCLC	watershed	RGS1
NSCLC	watershed	RGS2
NSCLC	watershed	RPL21
NSCLC	watershed	RPL22
NSCLC	watershed	RPL32
NSCLC	watershed	RPL34
NSCLC	watershed	RPL37
NSCLC	watershed	RUNX3
NSCLC	watershed	S100A10
NSCLC	watershed	S100A4
NSCLC	watershed	S100A6
NSCLC	watershed	S100A9
NSCLC	watershed	S100P
NSCLC	watershed	SAA1
NSCLC	watershed	SAT1
NSCLC	watershed	SELL
NSCLC	watershed	SERPINA1
NSCLC	watershed	SERPINH1
NSCLC	watershed	SLC40A1
NSCLC	watershed	SMAD2
NSCLC	watershed	SOD1
NSCLC	watershed	SOD2
NSCLC	watershed	SOX9
NSCLC	watershed	SPARCL1
NSCLC	watershed	SPINK1
NSCLC	watershed	SQSTM1
NSCLC	watershed	SRGN
NSCLC	watershed	STAT1
NSCLC	watershed	STAT3
NSCLC	watershed	STAT6
NSCLC	watershed	TACSTD2
NSCLC	watershed	TAGLN
NSCLC	watershed	TAP2
NSCLC	watershed	TGFBR2
NSCLC	watershed	THBS1
NSCLC	watershed	THBS2
NSCLC	watershed	TIMP1
NSCLC	watershed	TM4SF1
NSCLC	watershed	TNFRSF12A
NSCLC	watershed	TNFRSF14
NSCLC	watershed	TNFRSF18
NSCLC	watershed	TNFRSF1A
NSCLC	watershed	TPM1
NSCLC	watershed	TPM2
NSCLC	watershed	TPSAB1
NSCLC	watershed	TPSB2
NSCLC	watershed	TUBB
NSCLC	watershed	TUBB4B
NSCLC	watershed	TYK2
NSCLC	watershed	UBE2C
NSCLC	watershed	VCAN
NSCLC	watershed	VEGFA
NSCLC	watershed	VHL
NSCLC	watershed	VIM
NSCLC	watershed	VSIR
NSCLC	watershed	WIF1
NSCLC	watershed	WNT7B
NSCLC	watershed	XBP1
NSCLC	watershed	YBX3
NSCLC	watershed	ZFP36
hippocampus	Baysor	3110035E14Rik
hippocampus	Baysor	Adgrl2
hippocampus	Baysor	Aldoc
hippocampus	Baysor	Arpp21
hippocampus	Baysor	Atp1b1
hippocampus	Baysor	Bcl11b
hippocampus	Baysor	Calm2
hippocampus	Baysor	Cck
hippocampus	Baysor	Cnr1
hippocampus	Baysor	Crym
hippocampus	Baysor	Enc1
hippocampus	Baysor	Enpp2
hippocampus	Baysor	Fam19a1
hippocampus	Baysor	Gad1
hippocampus	Baysor	Gap43
hippocampus	Baysor	Id2
hippocampus	Baysor	Kit
hippocampus	Baysor	Neurod6
hippocampus	Baysor	Nov
hippocampus	Baysor	Npy
hippocampus	Baysor	Nrn1
hippocampus	Baysor	Pcp4
hippocampus	Baysor	Pde1a
hippocampus	Baysor	Plp1
hippocampus	Baysor	Pvalb
hippocampus	Baysor	Rgs4
hippocampus	Baysor	Satb1
hippocampus	Baysor	Scg2
hippocampus	Baysor	Serpini1
hippocampus	Baysor	Slc24a2
hippocampus	Baysor	Slc6a1
hippocampus	Baysor	Snca
hippocampus	Baysor	Sst
hippocampus	Baysor	Wfs1
hippocampus	Baysor	6330403K07Rik
hippocampus	Baysor	Cadps2
hippocampus	Baysor	Col25a1
hippocampus	Baysor	Cplx2
hippocampus	Baysor	Nrsn1
hippocampus	Baysor	Prkca
hippocampus	Baysor	Tmsb10
hippocampus	Baysor(prior)	3110035E14Rik
hippocampus	Baysor(prior)	Adgrl2
hippocampus	Baysor(prior)	Aldoc
hippocampus	Baysor(prior)	Arpp21
hippocampus	Baysor(prior)	Atp1b1
hippocampus	Baysor(prior)	Bcl11b
hippocampus	Baysor(prior)	Calm2
hippocampus	Baysor(prior)	Cck
hippocampus	Baysor(prior)	Cnr1
hippocampus	Baysor(prior)	Crym
hippocampus	Baysor(prior)	Enc1
hippocampus	Baysor(prior)	Enpp2
hippocampus	Baysor(prior)	Fam19a1
hippocampus	Baysor(prior)	Gad1
hippocampus	Baysor(prior)	Gap43
hippocampus	Baysor(prior)	Id2
hippocampus	Baysor(prior)	Kit
hippocampus	Baysor(prior)	Neurod6
hippocampus	Baysor(prior)	Nov
hippocampus	Baysor(prior)	Npy
hippocampus	Baysor(prior)	Nrn1
hippocampus	Baysor(prior)	Pcp4
hippocampus	Baysor(prior)	Pde1a
hippocampus	Baysor(prior)	Plp1
hippocampus	Baysor(prior)	Pvalb
hippocampus	Baysor(prior)	Rgs4
hippocampus	Baysor(prior)	Satb1
hippocampus	Baysor(prior)	Scg2
hippocampus	Baysor(prior)	Serpini1
hippocampus	Baysor(prior)	Slc24a2
hippocampus	Baysor(prior)	Slc6a1
hippocampus	Baysor(prior)	Snca
hippocampus	Baysor(prior)	Sst
hippocampus	Baysor(prior)	Wfs1
hippocampus	Baysor(prior)	6330403K07Rik
hippocampus	Baysor(prior)	Cadps2
hippocampus	Baysor(prior)	Col25a1
hippocampus	Baysor(prior)	Cplx2
hippocampus	Baysor(prior)	Nrsn1
hippocampus	Baysor(prior)	Prkca
hippocampus	Baysor(prior)	Tmsb10
hippocampus	Cellpose	3110035E14Rik
hippocampus	Cellpose	Adgrl2
hippocampus	Cellpose	Aldoc
hippocampus	Cellpose	Arpp21
hippocampus	Cellpose	Atp1b1
hippocampus	Cellpose	Bcl11b
hippocampus	Cellpose	Calm2
hippocampus	Cellpose	Cck
hippocampus	Cellpose	Cnr1
hippocampus	Cellpose	Crym
hippocampus	Cellpose	Enc1
hippocampus	Cellpose	Enpp2
hippocampus	Cellpose	Fam19a1
hippocampus	Cellpose	Gad1
hippocampus	Cellpose	Gap43
hippocampus	Cellpose	Id2
hippocampus	Cellpose	Kit
hippocampus	Cellpose	Neurod6
hippocampus	Cellpose	Nov
hippocampus	Cellpose	Npy
hippocampus	Cellpose	Nrn1
hippocampus	Cellpose	Pcp4
hippocampus	Cellpose	Pde1a
hippocampus	Cellpose	Plp1
hippocampus	Cellpose	Pvalb
hippocampus	Cellpose	Rgs4
hippocampus	Cellpose	Satb1
hippocampus	Cellpose	Scg2
hippocampus	Cellpose	Serpini1
hippocampus	Cellpose	Slc24a2
hippocampus	Cellpose	Slc6a1
hippocampus	Cellpose	Snca
hippocampus	Cellpose	Sst
hippocampus	Cellpose	Wfs1
hippocampus	Cellpose	6330403K07Rik
hippocampus	Cellpose	Cadps2
hippocampus	Cellpose	Col25a1
hippocampus	Cellpose	Cplx2
hippocampus	Cellpose	Nrsn1
hippocampus	Cellpose	Prkca
hippocampus	Cellpose	Tmsb10
hippocampus	GeneSegNet	3110035E14Rik
hippocampus	GeneSegNet	Adgrl2
hippocampus	GeneSegNet	Aldoc
hippocampus	GeneSegNet	Arpp21
hippocampus	GeneSegNet	Atp1b1
hippocampus	GeneSegNet	Bcl11b
hippocampus	GeneSegNet	Calm2
hippocampus	GeneSegNet	Cck
hippocampus	GeneSegNet	Cnr1
hippocampus	GeneSegNet	Crym
hippocampus	GeneSegNet	Enc1
hippocampus	GeneSegNet	Enpp2
hippocampus	GeneSegNet	Fam19a1
hippocampus	GeneSegNet	Gad1
hippocampus	GeneSegNet	Gap43
hippocampus	GeneSegNet	Id2
hippocampus	GeneSegNet	Kit
hippocampus	GeneSegNet	Neurod6
hippocampus	GeneSegNet	Nov
hippocampus	GeneSegNet	Npy
hippocampus	GeneSegNet	Nrn1
hippocampus	GeneSegNet	Pcp4
hippocampus	GeneSegNet	Pde1a
hippocampus	GeneSegNet	Plp1
hippocampus	GeneSegNet	Pvalb
hippocampus	GeneSegNet	Rgs4
hippocampus	GeneSegNet	Satb1
hippocampus	GeneSegNet	Scg2
hippocampus	GeneSegNet	Serpini1
hippocampus	GeneSegNet	Slc24a2
hippocampus	GeneSegNet	Slc6a1
hippocampus	GeneSegNet	Snca
hippocampus	GeneSegNet	Sst
hippocampus	GeneSegNet	Wfs1
hippocampus	GeneSegNet	6330403K07Rik
hippocampus	GeneSegNet	Cadps2
hippocampus	GeneSegNet	Col25a1
hippocampus	GeneSegNet	Cplx2
hippocampus	GeneSegNet	Nrsn1
hippocampus	GeneSegNet	Prkca
hippocampus	GeneSegNet	Tmsb10
hippocampus	JSTA	3110035E14Rik
hippocampus	JSTA	Adgrl2
hippocampus	JSTA	Aldoc
hippocampus	JSTA	Arpp21
hippocampus	JSTA	Atp1b1
hippocampus	JSTA	Bcl11b
hippocampus	JSTA	Calm2
hippocampus	JSTA	Cck
hippocampus	JSTA	Cnr1
hippocampus	JSTA	Crym
hippocampus	JSTA	Enc1
hippocampus	JSTA	Enpp2
hippocampus	JSTA	Fam19a1
hippocampus	JSTA	Gad1
hippocampus	JSTA	Gap43
hippocampus	JSTA	Id2
hippocampus	JSTA	Kit
hippocampus	JSTA	Neurod6
hippocampus	JSTA	Npy
hippocampus	JSTA	Nrn1
hippocampus	JSTA	Pcp4
hippocampus	JSTA	Pde1a
hippocampus	JSTA	Plp1
hippocampus	JSTA	Pvalb
hippocampus	JSTA	Rgs4
hippocampus	JSTA	Satb1
hippocampus	JSTA	Scg2
hippocampus	JSTA	Serpini1
hippocampus	JSTA	Slc24a2
hippocampus	JSTA	Snca
hippocampus	JSTA	Sst
hippocampus	JSTA	Wfs1
hippocampus	JSTA	Cadps2
hippocampus	JSTA	Col25a1
hippocampus	JSTA	Cplx2
hippocampus	JSTA	Nrsn1
hippocampus	JSTA	Prkca
hippocampus	JSTA	Tmsb10
hippocampus	watershed	3110035E14Rik
hippocampus	watershed	Adgrl2
hippocampus	watershed	Aldoc
hippocampus	watershed	Arpp21
hippocampus	watershed	Atp1b1
hippocampus	watershed	Bcl11b
hippocampus	watershed	Calm2
hippocampus	watershed	Cck
hippocampus	watershed	Cnr1
hippocampus	watershed	Crym
hippocampus	watershed	Enc1
hippocampus	watershed	Enpp2
hippocampus	watershed	Fam19a1
hippocampus	watershed	Gad1
hippocampus	watershed	Gap43
hippocampus	watershed	Id2
hippocampus	watershed	Kit
hippocampus	watershed	Neurod6
hippocampus	watershed	Nov
hippocampus	watershed	Npy
hippocampus	watershed	Nrn1
hippocampus	watershed	Pcp4
hippocampus	watershed	Pde1a
hippocampus	watershed	Plp1
hippocampus	watershed	Pvalb
hippocampus	watershed	Rgs4
hippocampus	watershed	Satb1
hippocampus	watershed	Scg2
hippocampus	watershed	Serpini1
hippocampus	watershed	Slc24a2
hippocampus	watershed	Slc6a1
hippocampus	watershed	Snca
hippocampus	watershed	Sst
hippocampus	watershed	Wfs1
hippocampus	watershed	6330403K07Rik
hippocampus	watershed	Cadps2
hippocampus	watershed	Col25a1
hippocampus	watershed	Cplx2
hippocampus	watershed	Nrsn1
hippocampus	watershed	Prkca
hippocampus	watershed	Tmsb10
